# Comparative proteomics of vesicles essential for the egress of *Plasmodium falciparum* gametocytes from red blood cells

**DOI:** 10.1101/2023.02.08.527640

**Authors:** Juliane Sassmannshausen, Sandra Bennink, Ute Distler, Juliane Küchenhoff, Allen M. Minns, Scott E. Lindner, Paul-Christian Burda, Stefan Tenzer, Tim W. Gilberger, Gabriele Pradel

## Abstract

Transmission of malaria parasites to the mosquito is mediated by sexual precursor cells, the gametocytes. Upon entering the mosquito midgut, the gametocytes egress from the enveloping erythrocyte while passing through gametogenesis. Egress follows an inside-out mode during which the membrane of the parasitophorous vacuole ruptures prior to the erythrocyte membrane. Membrane rupture requires the exocytosis of specialized secretory vesicles of the parasites; i.e. the osmiophilic bodies (OBs) involved in rupturing the parasitophorous vacuole membrane, and vesicles (here termed g-exonemes) that harbour the perforin-like protein PPLP2 required for erythrocyte lysis. While several OB proteins are known, like G377 and MDV1/Peg3, the protein composition of the g-exonemes remains unclear. Here, we used high-resolution imaging and BioID methods to study the two types of egress vesicles in *Plasmodium falciparum* gametocytes. We show that OB exocytosis precedes discharge of the g-exonemes and that exocytosis of the g-exonemes, but not of the OBs, is calcium-sensitive. Further, the two types of vesicles exhibit distinct proteomes. In addition to known egress-related proteins, our analyses revealed novel components of OBs and g-exonemes, including proteins involved in vesicle trafficking. Our data provide insight into the immense molecular machinery required for the inside-out egress of *P. falciparum* gametocytes.
