## Supplemental Table S2 for "Comparative proteomics of vesicles essential for the egress of *Plasmodium falciparum* gametocytes from red blood cells"

### Sheet: All
GeneID	Name	PlasmoDB short name	SP	TMD	PE	TPM	Sex-spec.	MW [kDa]	Biological Processes	Cellular component	Molecular function	Category	Further consideration as vesicle component
PF3D7_0109100	LCCL domain-containing protein	PCCp5	yes	no	OK	177	female	119	protein complex formation	PV, protein-containing complex, crystalloid	protein adhesion	protein adhesion	yes
PF3D7_0208900	6-cysteine protein P230p	P230p	no*	yes	OK	11	male	294	entry into host	cytoplasm, plasma membrane/cell surface	protein adhesion	protein adhesion	yes
PF3D7_0209000	6-cysteine protein P230	P230	yes	no	OK	385	male	363	entry into host	plasma membrane/cell surface	protein binding	protein adhesion	yes
PF3D7_0513700	Secreted ookinete protein, putative	PSOP12	yes	no	OK	267	female	87	unknown	cell surface	CyRPA Cysteine-rich protective antigen 6 bladed domain	unknown	yes
PF3D7_0629200	DnaJ protein, putative	/	yes	yes	OK	216	no	45	protein folding	nucleus, PV, apicoplast	RNA binding, protein binding	protein folding	no
PF3D7_0721700	Secreted ookinete protein, putative	PSOP1	yes	no	OK	1272	female	53	unknown	microneme	unknown	unknown	yes
PF3D7_0828800	GPI-anchored micronemal antigen	GAMA	yes	yes	OK	475	female	85	entry into host	cytoplasm, cell surface, OBs, microneme	host cell surface binding	protein adhesion	yes
PF3D7_0831700	Heat shock protein 70	HSP70x	yes	yes	RI	2948	male	75	protein refolding, cytoadherence to microvasculature	nucleus, cytoplasm, PV, Maurer's cleft, host cell cytoplasm, extracellular vesicle	RNA binding, (unfolded) protein binding, heat shock protein binding	protein folding	no
PF3D7_0919400	Protein disulfide isomerase	PDI-Trans	no	yes	TZ, OK	32, 29	male	61	protein folding, redox homeostasis	ER	protein disulfide isomerase activity	protein processing	no
PF3D7_1024800	Exported protein 3	EXP3	yes	yes	RI, OK	519, 695	male	171		cytoplasm, PV, PVM	protein binding, protein containing complex binding	protein trafficking	yes
PF3D7_1102500	Gametocyte exported protein 2	GEXP02	no	yes	OK	64	male	74	host cytoskeleton remodeling	host cell membrane	protein binding	host cell exit	yes
PF3D7_1121800	Peptidase M16, putative	M16	yes	no	GC V, OK	24, 135	female	239	peptide catabolic process	mitochondrion	metalloendopeptidase activity, catalytic activity	protein processing	yes
PF3D7_1123500	Golgi protein 2	GP2	yes	yes	RI, OK	71, 54	no	154	Golgi protein complex	Golgi apparatus, PV, apicoplast	protein-(complex) binding	protein trafficking	no
PF3D7_1216500	Male development gene 1	MDV1	no*	no	GC V, OK	2077, 2554	no	258	exit from host cell	PVM, OBs	unknown	host cell exit	yes
PF3D7_1216700	Perforin-like protein 2	PLP2 (PPLP2)	yes	no	GC V, OK	23, 146	male	125	pore complex assembly	membrane, intracellular vesicle	wide pore channel activity	host cell exit	yes
PF3D7_1218800	Secreted ookinete protein, putative	PSOP17	yes	no	GC V, OK	155, 192	female	40	unknown	unknown	Concanavalin A-like lectins/glucanases Concanavalin A-like lectin/glucanase domain superfamily	unknown	yes
PF3D7_1250100	Osmiophilic body protein G377	G377	yes	no	GC V, OK	32, 388	female	377	exit from host cell	OB	unknown	host cell exit	yes
PF3D7_1251000	HSP20-like chaperone, putative	/	yes	no	OK	680	female	22	protein folding, protein-complex assembly	nucleus, cytoplasm, cytosol, membrane	Hsp90 protein binding	protein folding	no
PF3D7_1319900	Uncharacterized protein	/	yes	no	GC V	9	female	179	unknown	unknown	unknown	unknown	yes
PF3D7_1333400	AMMECR1 domain-containing protein	/	yes	no	RI, GC V	289, 256	female	31		nucleus	AMMECR1-like AMMECR1 domain superfamily, RNA binding	unknown	no
PF3D7_1346800	Female gametocyte surface protein P47	P47	no	yes	OK	155	female	51	immune evasion, suppression of innate immune response	plasma membrane/cell surface	host cell surface binding	other	yes
PF3D7_1407000	LCCL domain-containing protein	PCCp3	yes	no	GC V, OK	49, 70	female	143	protein complex formation	PV, protein-containing complex, crystalloid	protein adhesion	protein adhesion	yes
PF3D7_1436300	Translocon component PTEX150	PTEX150	yes	no	RI	532	male	1124	translocation of proteins into host cell cytoplasm	PVM, apical complex, dense granule, PTEX complex, extracellular vesicle	protein binding	protein trafficking	yes
PF3D7_1451600	LCCL domain-containing protein	PFNPA	yes	no	OK	243	female	1000	protein complex formation	PV, protein-containing complex, crystalloid	protein adhesion	protein adhesion	yes
PF3D7_1455800	LCCL domain-containing protein	PCCp2	yes	no	GC V, OK	39, 66	female	1847	protein complex formation	PV, protein-containing complex, crystalloid	protein adhesion	protein adhesion	yes
PF3D7_1475500	LCCL domain-containing protein	PCCp1	yes	no	OK	163	female	1849	protein complex formation	PV, protein-containing complex, crystalloid	protein adhesion	protein adhesion	yes
			* ambigous results with different SignalP versions
Total													26
Total minus proteins of known function outside egress vesicles

### Sheet: PPLP2
GeneID	Name	PlasmoDB short name	SP	TMD	PE	TPM	Sex-spec.	MW [kDa]	Biological Processes	Cellular component	Molecular function	Category	Further consideration as vesicle component
PF3D7_0111500	UMP-CMP kinase, putative	/	no	yes	OK	101	male	44	nucleobase-containing small molecule metabolic process, nucleoside diphosphate biosynthetic process	nucleus, cytoplasm, apicoplast	nucleoside diphosphate and monophosphate kinase activity	protein processing	no
PF3D7_0306400	Glycerol-3-phosphate dehydrogenase	GAPDH	no	yes	TZ, OK	35, 32	no	75	glycerophosphate metabolic process, oxidation-reduction process	mitochondrion, glycerol-3-phosphate dehydrogenase complex	oxidoreductase activity	other	no
PF3D7_0519200	V-type proton ATPase proteolipid subunit	/	no	yes	TZ, GC II, GC V, OK	535, 564, 488, 508	female	17	proton transmembrane transport	vacuolar membrane, proton-transporting V-type ATPase, V0 domain	hydrolase activity, proton-transporting ATPase activity, rotational mechanism	transmembrane transport	yes
PF3D7_0623500	Superoxide dismutase [Fe]	SOD2	yes	no	OK	269	no	31	superoxide metabolic process, response to oxidative stress/detoxification	mitochondrion, apicoplast	superoxide dismutase activity, metal ion binding	other	no
PF3D7_0713700	conserved Plasmodium protein	/	yes	yes	GC V	331	no	24	unknown	nucleus, membrane	metal ion binding	unknown	yes
PF3D7_1037300	ADP,ATP carrier protein 1	AAC1	no	yes	RI, GC V	212, 57	no	34	mitochondrial ADP transmembrane transport	mitochondrion, cell surface, food vacuole, membrane	ATP transmembrane transporter activity, ATP:ADP antiporter activity, RNA binding	transmembrane transport	yes
PF3D7_1105800	Uncharacterized protein	/	no	yes	OK	176	no	31	unknown	mitochondrion, food vacuole	mRNA binding	unknown	no
PF3D7_1134100	Protein disulfide isomerase	PDI-11	yes	no	TZ	29	no	49	protein folding, redox homeostasis, oxidation-reduction process	nucleus, ER lumen	RNA binding, protein disulfide isomerase activity, electron transfer activity	other	no
PF3D7_1236000	Vesicle transport v-SNARE protein VTI1, putative	VTI1	no	yes	GC V, OK	74, 65	male	49	vesicle mediated transport, membrane organization	ER, Golgi, cytosol, cytoplasmatic vesicle, endosome	Snare binding, SNAP receptor activity	protein trafficking	yes
PF3D7_1241200	nucleoporin NUP269, putative	NUP269	no	yes	RI, GC V	18, 16	male	277	protein phosphorylation	nuclear periphery	protein kinase activity	other	no
PF3D7_1311800	M1-family alanyl aminopeptidase	M1AAP	no	yes	RI, TZ	231, 204	no	126	proteolysis, response to xenobiotic stimulus	cytoplasm, nucleus, cytosol, cell surface, microneme, food vacuole	aminopeptidase activity, metallopeptidase activity	protein processing	yes
PF3D7_1324900	L-lactate dehydrogenase	LDH	no	yes	RI	1445	male	34	carbohydrate metabolic process, glycolytic process	intracellular, nucleus, cytoplasm, mitochondrion, cytosol, cell surface, food vacuole, extracellular vesicle	L-lactate dehydrogenase activity, L-malate dehydrogenase activity, oxidoreductase activity	other	no
PF3D7_1354400	V-type proton ATPase 21 kDa proteolipid subunit, putative	/	no	yes	RI, TZ, GC V	78, 64, 53	no	19	proton transmembrane transport	membrane, vacuolar proton-transporting V-type ATPase complex, V0 domain	proton transmembrane transporter activity (ATPase activity, rotational mechanism), hydrolyse activity, proton-transporting two-sector ATPase complex, proton-transporting domain	transmembrane transport	yes
Total													13
Total minus proteins of known function outside egress vesicles													6

### Sheet: MDV1
GeneID	Name	PlasmoDB short name	SP	TMD	PE	TPM	Sex-spec.	MW [kDa]	Biological Processes	Cellular component	Molecular function	Category	Further consideration as vesicle component
PF3D7_0102700	Merozoite-associated tryptophan-rich antigen	MaTrA	yes	no	OK	157	male	35	RBC binding and invasion	cell surface	TryThrA_C Tryptophan/threonine-rich plasmodium antigen, C-terminal	host cell invasion	yes
PF3D7_0104200	StAR-related lipid transfer protein	/	no*	no	OK	79	no	54	regulation of phospolipid transport	PV, host cell cytosol, membrane	phosphatidylcholine transporter activity, phosphatidylinositol transfer activity	transmembrane transport	yes
PF3D7_0108700	Secreted ookinete protein, putative	PSOP24	yes	yes	OK	308	no	136	unknown	nucleus, apicoplast, membrane	Pentapeptide repeat-like	unknown	yes
PF3D7_0110000	Uncharacterized protein	/	no*	yes	OK	888	female	28	unknown	membrane	unknown	unknown	yes
PF3D7_0114000	Exported protein family 1	EPF1	no	yes	OK	155	male	171	host cell exit	membrane, Maurer's cleft	protein binding	host cell exit	yes
PF3D7_0204700	Hexose transporter	HT1	no	yes	RI, TZ, OK	85, 86, 103	no	56	hexose transmembrane transport	nucleus, cell surface, membrane, food vacuole	hexose transmembrane transporter activity	transmembrane transport	yes
PF3D7_0215000	Acyl-CoA synthetase	ACS9	yes	no	OK	119	male	102	fatty acid metabolic process, ATP generation metabolism	ER, membrane	long-chain fatty acid-CoA ligase activity, decanoate-CoA ligase activity, ATP-dependent activity	lipid metabolism	no
PF3D7_0216600	MtN3-like protein	/	yes	yes	OK	236	no	78	carbohydrate transport	membrane	carbohydrate transporter activity	transmembrane transport	yes
PF3D7_0220100	DnaJ protein, putative	/	no	yes	RI	81	male	117	protein folding	membrane, Maurer's cleft	protein binding	protein folding	no
PF3D7_0301600	Plasmodium exported protein	GEXP21	no	yes	RI, TZ	88, 71	male	88	unknown	membrane, Maurer's cleft, host cell	unknown	unknown	yes
PF3D7_0303900	Phosphatidylethanolamine-binding protein, putative	/	yes	no	GC V, OK	2223, 2062	female	23	fatty acid metabolic process	membrane	PEBP-like PEBP-like superfamily	lipid metabolism	yes
PF3D7_0320400	Oocyst capsule protein Cap380	Cap380	yes	no	OK	3105	no	361	capsule formation	cell surface	capsule formation	other	yes
PF3D7_0402400	Plasmodium exported protein	GEXP18	no	yes	RI, TZ	464, 553	male	31	unknown	membrane, host cell	unknown	unknown	yes
PF3D7_0422100	Transmembrane emp24 domain-containing protein, putative	/	yes	yes	OK	64	female	45	ER to Golgi vesicle mediated transport, Golgi organization	nucleus, ER, Golgi, apicoplast, COPII-coated ER to Golgi transport vesicle	RNA-binding, protein-binding	protein trafficking	no
PF3D7_0501000	Plasmodium exported protein	/	no	yes	TZ	296	male	31	unknown	nucleus, membrane, Maurer's cleft, extracellular vesicle	unknown	unknown	yes
PF3D7_0502400	Merozoite surface protein 8	MSP8	yes	yes	RI	265	male	69	unknown	plasma membrane, PV, PVM, food vacuole, Maurer's cleft	EGF domain-containing	protein adhesion	yes
PF3D7_0508000	Merozoite surface protein P38	P38	yes	yes	GC V	312	female	41	entry into host	cell surface, plasma membrane, microneme	Host cell surface binding	host cell invasion	yes
PF3D7_0513000	Uncharacterized protein	/	yes	no	OK	375	female	31	unknown	unknown	unknown	unknown	yes
PF3D7_0518800	Secreted ookinete protein, putative	PSOP13	yes	no	GC V	7152	female	24	unknown	nucleus	unknown	unknown	yes
PF3D7_0528900	conserved protein	/	yes	no	GC V	1149	female	27		unknown	unknown	unknown	yes
PF3D7_0623500	Superoxide dismutase [Fe]	SOD2	yes	no	OK	269	no	31	response to oxidative stress, removal of superoxide radicals	mitochondrion, apicoplast	superoxide dismutase activity	enzymatic activity	no
PF3D7_0630400	Conserved plasmodium protein	/	no	yes	GC V	130	no	46	unknown	membrane	unknown	unknown	yes
PF3D7_0702500	Uncharacterized protein	/	no	yes	TZ	345	no	28	unknown	nucleus, membrane, Maurer's cleft, extracellular vesicle, host cell cytoplasm	protein binding	unknown	yes
PF3D7_0709100	Cg1 protein	/	yes	no	TZ	174	no	147	unknown	nucleus	DNA binding, YccV-like Hemimethylated DNA-binding domain	unknown	no
PF3D7_0721100	Uncharacterized protein	/	yes	yes	TZ, GC V, OK	63, 84, 86	female	29	unknown	nucleus, apicoplast, cell periphery	protein binding	unknown	yes
PF3D7_0730900	EMP1-trafficking protein	PTP4	no	yes	TZ	157	male	244	host cell remodeling	nucleus, host cell, membrane	protein binding	protein trafficking	yes
PF3D7_0731100	EMP1-trafficking protein	PTP2	no	yes	RI	253	male	103	vesicle budding from membrane	membrane, Maurer's cleft	protein binding	protein trafficking	yes
PF3D7_0800600	Plasmodium exported protein	PHISTa	no	yes	GC V	2	male	35	unknown	membrane, host cell	unknown	unknown	yes
PF3D7_0801000	Plasmodium exported protein	PHISTc	no	yes	OK	1037	female	147	entry into host	membrane, rhoptry, Maurer's cleft, extracellular vesicle	protein binding	host cell invasion	yes
PF3D7_0801800	Mannose-6-phosphate isomerase, putative	/	no	yes	TZ	351	no	118	cell wall mannoprotein biosynthetic process, GDP-mannose biosynthetic process, protein glycosylation	nucleus, cytosol, membrane	mannose-6-phosphate isomarase activity	other	no
PF3D7_0806800	V-type proton ATPase subunit a, putative	/	no	yes	OK	411	no	123	proton transmembrane transport, vacuolar acidification	membrane, vacuolar proton-transporting V-type ATPase complex	proton transmembrane transporter activity, proton-transporting ATPase activity, electron transfer	transmembrane transport	yes
PF3D7_0808200	Plasmepsin X	PMX	no*	no	OK	641	no	65	proteolysis, exit from host cell, entry into host	exoneme, apical part of cell	aspartic-type endopeptidase activity	host cell exit	yes
PF3D7_0829600	Early transcribed membrane protein 8	ETRAMP8	yes	yes	GC V, OK	91, 103	no	20	unknown	PVM	unknown	unknown	yes
PF3D7_0830600	Plasmodium exported protein PHISTc	PHISTc	no	yes	RI	132	male	55	cytoadherence to microvasculature	membrane, Maurer's cleft	unknown	protein adhesion	yes
PF3D7_0831100	Surface-associated interspersed protein 8.1	SURF8.1	no	yes	RI, OK	5, 5	no	236	host cell antigen, immune evasion	host cell surface, membrane	SICA_C Schizont-infected cell agglutination, C-terminal domain	protein adhesion	yes
PF3D7_0831200	DnaJ protein, putative	/	no	yes	RI	47	no	114	protein binding	membrane	DnaJ-X DNAJ-containing protein, X-domain	protein folding	no
PF3D7_0831300	Plasmodium exported protein	GEXP13	no*	no	OK	279	no	99	unknown	host cell	unknown	unknown	yes
PF3D7_0902200	Serine/threonine protein kinase, FIKK family	FIKK9.3	yes	no	RI	24	no	74	protein phosphorylation, intracellular signal transduction	nucleus, cytoplasm, Maurer's cleft	protein serine/threonine kinase activity	protein processing	yes
PF3D7_0904200	PH domain-containing protein, putative	PH	yes	yes	OK	4203	female	34	unknown	cell surface, membrane, (crystalloid)	unknown	unknown	yes
PF3D7_0914700	Major facilitator superfamily-related transporter, putative	MFR4	no	yes	RI	139	female	58	transmembrane transport	plasma membrane	transmembrane transporter activity	transmembrane transport	yes
PF3D7_0919100	DnaJ protein, putative	/	no*	yes	GC V, OK	123, 153	no	43	protein binding	membrane	DnaJ-X DNAJ-containing protein, X-domain	protein folding	no
PF3D7_0925900	Lipocalin	LCN	yes	no	RI	536	no	25	response to oxidative stress, biomineralization	cytosol, membrane, PV, food vacuole	Lipocalins Calycin domain	other	yes
PF3D7_0935500	Plasmodium exported protein	GEXP22	no	yes	GC V, OK	73, 60	no	38	unknown	membrane, Maurer's cleft, host cell	unknown	unknown	yes
PF3D7_0935900	Ring-exported protein 1	REX1	no	yes	RI	2343	male	83	Maurer´s clefts maintenance	host cell cytoplasm, host cell membrane, Maurer's cleft, extracellular vesicle	protein binding	other	yes
PF3D7_0936200	Plasmodium exported protein	hyp11	yes	no	GC V	197	no	24	unknown	Maurer's cleft, host cell	unknown	unknown	yes
PF3D7_0936800	Plasmodium exported protein	PHISTc	no	yes	RI	880	male	46	PfEMP1-trafficking	nucleus, host cell plasma membrane, Maurer's cleft, host cell cytosol	PRESAN Plasmodium RESA, N-terminal	protein trafficking	yes
PF3D7_1002100	EMP1-trafficking protein	PTP5	no	yes	RI	538	no	70	PfEMP1-trafficking	Maurer's cleft, host cell cytosol	protein binding	protein trafficking	yes
PF3D7_1016800	Plasmodium exported protein	PHISTc	no	yes	RI	52	no	39	unknown	membrane, Maurer's cleft, host cell	PRESAN Plasmodium RESA, N-terminal	unknown	yes
PF3D7_1023700	Conserved plasmodium protein	/	no	yes	GC V	8	male	90	unknown	cytoplasm	ATP binding, zinc ion binding	unknown	yes
PF3D7_1033200	Early transcribed membrane protein 10.2	ETRAMP10.2	yes	yes	TZ	469	no	39	unknown	nucleus, PVM, Maurer's cleft	unknown	unknown	yes
PF3D7_1103800	CCR4-NOT transcription complex subunit 1, putative	NOT1-G	no	yes	OK	125	no	392	negative regulation of translation, nuclear-transcribed mRNA catabolic process, deadenylation-dependent decay	P-body, nucleus, cytosol, CCR4-NOT core complex	mRNA binding, molecular adaptor activity	other	no
PF3D7_1105600	Translocon component PTEX88	PTEX88	yes	no	RI	101	male	91	translocation of peptides or proteins into host cell cytoplasm	PV, PVM, merozoite dense granule, PTEX complex	RNA-binding, Protein-binding	transmembrane transport	yes
PF3D7_1105800	conserved Apicomplexan protein	/	no*	yes	OK	176	no	31	unknown	mitochondrion, food vacuole	mRNA binding	unknown	no
PF3D7_1115400	Cysteine proteinase falcipain 3	FP3	no	yes	RI, TZ	130, 144	no	57	proteolysis, hemoglobin catabolic process	extracellular space, lysosome, food vacuole	cysteine-type endopeptidase activity	protein processing	yes
PF3D7_1116700	Dipeptidyl aminopeptidase 1	DPAP1	yes	yes	TZ	460	no	80	proteolysis, protein catabolic process, response to xenobiotic stimulus	extracellular space, lysosome, PV, food vacuole	cysteine-type endopeptidase activity	protein processing	yes
PF3D7_1122100	GPI transamidase component GPI16, putative	GPI16	no*	yes	GC V	62	no	61	attachment of GPI anchor to protein	ER, GPI-anchor transamidase complex	GPI-anchor transamidase activity	protein trafficking	no
PF3D7_1129900	Major facilitator superfamily-related transporter, putative	MFR5	no	yes	TZ, OK	178, 186	no	70		plasma membrane	MFS_trans_sf MFS transporter superfamily	transmembrane transport	yes
PF3D7_1136900	Subtilisin-like protease 2	SUB2	yes	yes	OK	267	no	155	membrane protein ectodomain proteolysis, protein maturation, entry into host, host cell exit	plasma membrane, microneme membrane, merozoite dense granule, OB	serine-type endopeptidase activity	host cell exit	yes
PF3D7_1137300	CLPTM1 domain-containing protein, putative	/	no	yes	RI, GC V, OK	62, 52, 64	male	82	scramblase, GPI biosynthesis	ER, endomembrane system	CLPTM1 Cleft lip and palate transmembrane 1 domain	protein processing	no
PF3D7_1148700	Plasmodium exported protein, PHISTc	GEXP12	no	yes	RI	104	male	44	unknown	Maurer's cleft, host cell membrane	PRESAN Plasmodium RESA, N-terminal	unknown	yes
PF3D7_1200800	Serine/threonine protein kinase, FIKK family	FIKK12	no*	yes	RI	34	male	68	protein phosphorylation, intracellular signal transduction, host process modulation	nucleus, cytoplasm, Maurer's cleft host cell membrane	protein serine/threonine kinase activity	protein processing	yes
PF3D7_1207700	Blood stage antigen 41-3		yes	no	OK	2768	female	43	unknown	unknown	unknown	unknown	yes
PF3D7_1211900	Non-SERCA-type Ca2+ -transporting P-ATPase	ATP4	no	yes	RI, TZ	98, 105	no	140	regulation of sodium ion transport, calcium ion transmembrane transport, response to xenobiotic stimulus	membrane	P-type calcium and proton-exporting transporter activity, ATP dependent activity	transmembrane transport	yes
PF3D7_1212100	Peripheral plastid protein 1, putative	PPP1	no	yes	GC V, OK	32, 31	no	66	apicoplast biogenesis, import of nuclear-encoded proteins	apicoplast, membrane	transmembrane transporter activity	transmembrane transport	no
PF3D7_1215100	SUN domain-containing protein, putative	/	no	yes	OK	143	male	113	nuclear envelope organization	nuclear envelope, membrane	protein-membrane adaptor activity	other	no
PF3D7_1219100	Clathrin heavy chain	CHC	no*	no	RI, OK	39, 51	no	233	vesicle-mediated intracellular protein transport, receptor-mediated entocytosis	nucleus, clathrin coat of trans-Golgi network vesicle and coated pit, extracellular vesicle	structural molecule activity, protein binding	protein trafficking	yes
PF3D7_1226900	Parasitophorous vacuolar protein 2	PV2	yes	no	OK	292	female	57	exported protein-interacting complex	PV	protein-containing complex binding	transmembrane transport	yes
PF3D7_1229300	PhIL1-interacting candidate PIC1	PIC1	yes	yes	OK	290	no	117	IMC complex	inner membrane pellicle complex	unknown	other	yes
PF3D7_1232100	60 kDa chaperonin	CPN60	yes	yes	TZ, OK	106, 108	female	81	protein (re-)folding	nucleus, apicoplast, food vacuole	RNA-binding, ATP-binding, unfolded protein binding	protein folding	no
PF3D7_1234400	Microgamete surface protein MiGS, putative	MiGS	no*	yes	GC V	25	no	77	OB formation, exflagellation	cell surface, membrane, OB	unknown	host cell exit	yes
PF3D7_1247800	Dipeptidyl aminopeptidase 2	DPAP2	yes	no	OK	1396	female	70	proteolysis involved in cellular protein catabolic process, exit from host cell	extracellular space, cytoplasm, lysosome, OB	cysteine-type endopeptidase activity, dipeptidyl-peptidase activity	protein processing	yes
PF3D7_1252100	Rhoptry neck protein 3	RON3	yes	yes	SZ, OK	101, 98	male	263	entry into host, intracellular protein transport in host	nucleus, cell surface, PV, rhoptry, extracellular vesicle	host cell surface binding, RNA binding, protein binding	host cell invasion	yes
PF3D7_1252500	Plasmodium exported protein	/	no	yes	GC V	24	male	47	unknown	host cell, membrane	unknown	unknown	yes
PF3D7_1253000	Gametocyte erythrocyte cytosolic protein	GECO	yes	no	RI	212	male	56	protein folding	host cell cytoplasm	unfolded protein binding	protein folding	yes
PF3D7_1318800	Translocation protein SEC63, putative	SEC63	no	yes	RI, OK	68, 76	no	76	protein folding, intracellular protein transport, protein targeting to ER	nucleus, ER, membrane, Sec62/63 complex	RNA binding, (unfolded) protein binding, protein transmembrane transporter activity	transmembrane transport	no
PF3D7_1319800	Conserved Plasmodium protein	Pfg17	yes	yes	GC II, GC V	634, 765	no	17	unknown	membrane	unknown	unknown	yes
PF3D7_1320000	Golgi protein 1	GP1	no*	no	RI, OK	84, 72	female	149	Golgi protein complex	cytoplasm, ER, Golgi apparatus	protein binding	protein trafficking	no
PF3D7_1333000	20 kDa chaperonin	CPN20	yes	no	OK	175	no	29	chaperone-mediated protein folding, chaperone cofactor-dependent protein refolding	nucleus, mitochondrial matrix, apicoplast	unfolded protein binding, ATP binding, metal ion binding, chaperone binding	protein folding	no
PF3D7_1334300	MSP7-like protein	MSRP5	yes	no	TZ	71	male	54	PEXEL/HT negative exported protein	Maurer's cleft, host cell	MSP7_C Merozoite surface protein, C-terminal	protein trafficking	yes
PF3D7_1334600	MSP7-like protein	MSRP3	yes	yes	SZ	140	female	35	PEXEL/HT negative exported protein	host cell	MSP7_C Merozoite surface protein, C-terminal	protein trafficking	yes
PF3D7_1338800	CPW-WPC family protein	/	yes	no	OK	525	female	64	protein interaction platform	cell surface	CPW-WPC domain	protein adhesion	yes
PF3D7_1358700	YOP1-like protein, putative	YOP1L	no*	yes	RI, GC V, OK	60, 75, 49	no	18	endoplasmic reticulum-shaping protein	membrane	TB2_DP1_HVA22 TB2/DP1/HVA22-related protein	other	no
PF3D7_1367900	Conserved Plasmodium protein	/	no*	yes	OK	627	female	78	unknown	membrane	unknown	unknown	yes
PF3D7_1369400	Conserved Plasmodium protein	/	no	yes	GC V	15	no	347	unknown	membrane	unknown	unknown	yes
PF3D7_1372100	Plasmodium exported protein, PHISTb	GEXP04	no	yes	GC V, OK	28, 35	male	73	unknown	membrane, host cell	PRESAN Plasmodium RESA, N-terminal	unknown	yes
PF3D7_1401300	Epoxide hydrolase 2	EH2	no	yes	RI	12	no	55	cytoadherence to microvasculature, mediated by symbiont protein	host cell cytoplasm	aminopeptidase activity, epoxide hydrolyse activity, spectrin binding	lipid metabolism	yes
PF3D7_1401600	Plasmodium exported protein, PHISTb	PHISTb	no	yes	RI	199	no	56	erythrocyte cytoskeleton-binding complex	cytoplasm, membrane, host cell	PRESAN Plasmodium RESA, N-terminal	protein binding	yes
PF3D7_1408100	Plasmepsin III	PMIII	no	yes	RI	331	male	52	proteolysis, response to xenobiotic stimulus	food vacuole	aspartic-type endopeptidase activity, metal ion binding	protein processing	yes
PF3D7_1409400	conserved protein	/	no	yes	GC V	178	female	31	unknown	cell surface, membrane	unknown	unknown	yes
PF3D7_1420700	Surface protein P113	P113	yes	yes	RI	553	female	113	vacuole organization	anchored component of plasma membrane, cell surface, PV, PVM	protein binding	protein binding	yes
PF3D7_1432800	HP12 protein homolog, putative		no	yes	OK	80	female	86	unknown	trans-Golgi network, membrane	zf-C6H2 MYND-like zinc finger, mRNA-binding	protein trafficking	yes
PF3D7_1451800	Sortilin	SORTLR	no	yes	OK	213	female	102	post-Golgi vesicle mediated protein transport, endocytosis	ER, Golgi apparatus, cis-Golgi network, membrane	lipid transporter activity, protein binding	protein trafficking	yes
PF3D7_1454400	Aminopeptidase P	APP	yes	yes	RI, TZ	167, 173	no	90	proteolysis, hemoglobin catabolic process	cytosol, food vacuole	metalloaminopeptidase activity, protein homodimerization activity	protein processing	yes
PF3D7_1456800	V-type H(+)-translocating pyrophosphatase, putative	VP1	no	yes	RI	672	no	76	regulation of pH, proton transmembrane transport	nucleus, membrane, food vacuole	pyrophosphate hydrolysis-driven proton transmembrane transporter activity, inorganic diphosphatase activity	transmembrane transport	yes
PF3D7_1457000	Signal peptide peptidase	SPP	no	yes	GC V, OK	300, 242	female	48	signal peptide processing, membrane protein proteolysis	ER, cell surface, membrane, microneme	aspartatic- and serine-type endopeptidase activity, protein homodimerization	enzymatic activity	no
PF3D7_1459400	Conserved protein	/	no	yes	RI, GC V	57, 44	female	40	entry into host	nucleus	RNA binding	host cell invasion	yes
PF3D7_1469200	Shewanella-like protein phosphatase 1, putative	SHLP1	no*	no	GC V	99	female	42	microneme biogenesis	nucleus, cytoplasm, ER	phosphoprotein phosphatase activity	enzymatic activity	yes
PF3D7_1471200	Inorganic anion exchanger, inorganic anion antiporter	SuIP	no	yes	OK	512	male	75	sulfate transport, response to xenobiotic stimulus	plasma membrane	sulfate transmembrane transporter activity	transmembrane transport	yes
PF3D7_1472200	Histone deacetylase, putative	HDA1	no	yes	RI, OK	128, 129	male	269		nucleus, membrane	NAD-dependent histone deacetylase activity (H3-K14 specific)	other	no
PF3D7_1474000	Conserved Plasmodium protein	/	no	yes	OK	309	male	249	unknown	cytoplasm, membrane	unknown	unknown	yes
PF3D7_1474600	Vacuole membrane protein 1, putative	VMP1	no	yes	OK	72	male	46	unknown	ER, endomembrane system, membrane	unknown	unknown	yes
PF3D7_1476500	Probable protein	/	no	yes	GC V, OK	98, 91	no	38	unknown	membrane	unknown	unknown	yes
PF3D7_1477300	Plasmodium exported protein, PHIST	Pfg14-744	no	yes	GC II	15	male	33	unknown	PV, host cell cytoplasm	PRESAN Plasmodium RESA, N-terminal	unknown	yes
PF3D7_1477700	Plasmodium exported protein, PHISTa	Pfg14-748	no	yes	GC V, OK	47, 56	male	34	unknown	PVM	PRESAN Plasmodium RESA, N-terminal	unknown	yes
			* ambigous results with different SignalP versions
Total													104
Total minus proteins of known function outside egress vesicles													83

### Sheet: G377
GeneID	Name	PlasmoDB short name	SP	TMD	PE	TPM	Sex-spec.	MW [kDa]	Biological Processes	Cellular component	Molecular function	Category	Further consideration as vesicle component
PF3D7_0702000	Plasmodium exported protein (hyp12)	/	yes	no	RI, OK	55, 30	no	29	unknown	Maurer's cleft, host cell	unknown	unknown	yes
PF3D7_1322000	Nucleoside-diphosphatase, putative	/	no	yes	OK	43	no	66		ER, Maurer's cleft	hydrolase activity, ATP binding, uridine diphosphatase activity	other	no
PF3D7_1404900	conserved Plasmodium protein	/	yes	no	GC V, OK	158, 164	male	35	unknown	unknown	unknown	unknown	yes
PF3D7_1407900	Plasmepsin I	PMI	no	yes	RI	318	male	51	proteolysis, hemoglobin catabolism	food vacuole, membrane	aspartic-type endopeptidase activity	protein processing	yes
Total													4
Total minus proteins of known function outside egress vesicles													3

### Sheet: MDV1-G377
GeneID	Name	PlasmoDB short name	SP	TMD	PE	TPM	Sex-spec.	MW [kDa]	Biological Processes	Cellular component	Molecular function	Category	Further consideration as vesicle component
PF3D7_0204100	Sel1 repeat-containing protein, putative	/	yes	no	OK	111	no	271	adaptor macromolecule complex	unknown	protein bindingm rimeric LpxA-like enzymes Trimeric LpxA-like superfamily	unknown	yes
PF3D7_0318300	conserved Plasmodium protein	/	no*	yes	RI	43	no	133	unknown	membrane	unknown	unknown	yes
PF3D7_0419400	Uncharacterized protein	/	yes	yes	OK	34	female	296	unknown	membrane	nucleotide binding	unknown	yes
PF3D7_0731800	Alpha/beta hydrolase, putative	GEXP08	no	yes	OK	53	male	78	unknown	membrane	lysophospholipase activity, phosphatidyl phospholipase B activity	lipid metabolism	yes
PF3D7_0811600	Conserved protein	/	yes	no	TZ, GC V	33, 23	male	144	unknown	nucleus	RNA binding	unknown	yes
PF3D7_0812100	Proteasome activator complex subunit 4, putative	/	no	yes	RI, TZ, GC V, OK	20, 16, 19, 19	male	314	DNA repair, protein catabolic process	nucleus, cytosol, membrane	peptidase activator activity, lysine-acetylated histone binding, proteasome binding	protein processing	no
PF3D7_0911900	Falstatin	ICP	yes	no	RI	585	male	47	cell motility, entry into host cell	cytosol, host cell cytoplasm, vesicle	cysteine-type endopeptidase inhibitor activity	protein processing	yes
PF3D7_0723200	Uncharacterized protein	/	yes	no	OK	103	female	41	unknown	membrane	unknown	unknown	yes
PF3D7_1038400	Gametocyte-specific protein	Pf11-1	no	yes	OK	78	male	1099	gamete generation	host cell cytoplasm, membrane	unknown	host cell exit	yes
PF3D7_1116000	Rhoptry neck protein 4	RON4	yes	no	TZ, SZ	599, 837	female	136	entry into host	nucleus, rhoptry neck, food vacuole	antigen binding	host cell invasion	yes
PF3D7_1116800	Heat shock protein 101	HSP101	yes	yes	RI, OK	600, 624	no	103	response to unfolded protein, response to heat, protein unfolding, translocation of peptides or proteins into host cell cytoplasm	nucleus, cytoplasm, ER, PV, PVM, apical complex, merozoite dense granule, Maurer's cleft, PTEX complex, extracellular vesicle	RNA-binding, protein binding	protein processing, protein folding	no
PF3D7_1121600	Exported protein 1	EXP1	yes	yes	TZ	3544	no	17	glutathione metabolic process	nucleus, PVM, merozoite dense granule, extracellular vesicle	glutathione transferase acticity, protein binding, channel activity	enzymatic activity, protein trafficking	yes
PF3D7_1205700	Targeted glyoxalase II	tGLO2	no*	no	GC V	121	male	38	methylglyoxal metabolic process	mitochondrion, cytosol, apicoplast	hydroxyacylglutathione hydrolase activity	enzymatic activity	no
PF3D7_1338900	Serine/threonine protein kinase, putative	/	no*	yes	OK	730	male	111	protein phosphorylation	apicoplast, membrane	Protein serine/threonine kinase activity	protein processing	no
PF3D7_1403200	EGF_3 domain-containing protein	/	no*	no	OK	633	female	35	unknown	membrane, extracellular region	Growth factor receptor cysteine-rich domain	unknown	yes
PF3D7_1427100	Lipase, putative	/	no*	yes	RI	157	female	156	lipid metabolic process	membrane	triglyceride lipase activity	lipid metabolism	yes
PF3D7_1449000	Gamete egress and sporozoite traversal protein, putative	GEST	yes	no	OK	2848	no	29	exit from host cell	ER, cell surface, microneme, OB	unknown	host cell exit	yes
			* ambigous results with different SignalP versions
Total													17
Total minus proteins of known function outside egress vesicles													13

### Sheet: PPLP2-MDV1
GeneID	Name	PlasmoDB short name	SP	TMD	PE	TPM	Sex-spec.	MW [kDa]	Biological Processes	Cellular component	Molecular function	Category	Further consideration as vesicle component
PF3D7_0103900	Parasite-infected erythrocyte surface protein	PIESP15	yes	yes	GC V	107	female	68	ER to Golgi vesicle-mediated transport, ER and Golgi organization	ER membrane, Golgi membrane, ER to Golgi transport vesicle	protein binding, mannose binding	protein trafficking	yes
PF3D7_0106300	Calcium-transporting ATPase	ATP6	no	yes	RI, TZ, SZ, OK	141, 152, 128, 93	no	139	calcium homeostasis, calcium transport, cell signaling	cell membrane	P-type calcium and proton-exporting transporter activity, ATP dependent activity	transmembrane transport	yes
PF3D7_0417000	Uncharacterized protein	/	no	yes	OK	344	female	33	unknown	unknown	unknown	unknown	yes
PF3D7_0505700	Conserved Plasmodium membrane protein	/	yes	yes	OK	98	no	113	unknown	apicoplast, ER, membrane	unknown	unknown	yes
PF3D7_0515600	Gamete egress protein GEP, putative	GEP	no	no	GC V, OK	57, 174	no	147	unknown	OB	unknown	host cell exit	yes
PF3D7_0523000	Multidrug resistance protein 1	MDR1	no	yes	RI	292	female	162	transmembrane transport	nucleus, food vacuole, membrane	ATPase-coupled transmembrane transporter acticity, ATP-hydrolisis activity, protein binding	transmembrane transport	no
PF3D7_0912400	Alkaline phosphatase, putative	/	yes	yes	TZ	47	no	53	unknown	nucleus, plasma membrane, PV, apicoplast	alkaline phosphatase activity	other	yes
PF3D7_0918000	Glideosome-associated protein 50	GAP50	no*	yes	TZ, OK	202, 249	no	45	motility, immune evasion	nucleus, ER, plasma membrane, cell surface, food vacuole, inner membrane pellicle complex, extracellular vesicle	acid and phosphoprotein phosphatase activity, iron binding, protein-membrane adaptor activity	protein binding	yes
PF3D7_0929400	High molecular weight rhoptry protein 2	RhopH2	yes	no	TZ, OK	231, 292	no	163	entry into host	nucleus, PVM, rhoptry, host cell cytoplasm, host cell membrane, extracellular vesicle	RNA-binding, Protein-binding	host cell invasion	yes
PF3D7_1016300	Glycophorin-binding protein	GBP130	no	yes	RI, TZ	593, 491	male	96	RBC binding and invasion	nucleus, membrane, knob, host cell cytoplasm	mRNA binding, protein binding	host cell invasion	yes
PF3D7_1115600	Peptidyl-prolyl cis-trans isomerase	CYP19B	yes	no	TZ	152	no	22	protein peptidyl-prolyl isomerization, protein folding, chaperone function	cytoplasm, ER, cytosol	peptidyl-prolyl cis-trans isomerase activity, cyclosporin A binding	protein processing	no
PF3D7_1129100	Parasitophorous vacuolar protein 1	PV1	yes	no	TZ	787	no	52	PfEMP1-trafficking	nucleus, PV, food vacuole, merozoite dense granule, Maurer's cleft	protein binding	protein trafficking	yes
PF3D7_1304100	DNA ligase I	LigI	yes	no	TZ, OK	25, 40	male	105	DNA ligation, DNA repair, DNA replication	nucleus, cytoplasm, mitochondrion, apicoplast	DNA ligase activity, DNA binding, ion binding	other	no
PF3D7_1346700	6-cysteine protein	P48/45	no*	yes	GC V, OK	100, 99	male	51	protein adhesion complex	cell surface, anchored component of plasma membrane, Maurer's cleft	protein binding	protein adhesion	yes
PF3D7_1352500	Thioredoxin-related protein, putative	/	yes	yes	TZ, SZ	201, 185	no	24	cell redox homeostasis	nucleus, membrane, food vacuole	RNA binding, protein disulfide isomerase activity	other	no
PF3D7_1407800	Plasmepsin IV	PM4	no	yes	RI	294	male	51	proteolysis, hemoglobin catabolic process	nucleus, food vacuole	aspartic-type endopeptidase activity, RNA binding	protein processing	yes
PF3D7_1408000	Plasmepsin II	PMII	no	yes	TZ	122	male	51	proteolysis, hemoglobin catabolic process, response to xenobiotic stimulus	nucleus, food vacuole	aspartic-type endopeptidase activity	protein processing	yes
PF3D7_1412600	Deoxyhypusine synthase	DHS	no	yes	RI	60	male	57	peptidyl-lysine modification to peptidyl-hypusine	cytoplasm, membrane	deoxyhypusine synthase activity	other	no
PF3D7_1426500	ABC transporter G family member 2	ABCG2	no	yes	GC V, OK	69, 58	female	75	lipid transport	plasma membrane	ATPase-coupled lipid transporter activity, transmembrane transporter	transmembrane transport	yes
PF3D7_1462300	GTP-binding protein, putative	/	yes	yes	RI	97	no	161	diverse	nucleus, membrane	GTPase activity, RNA binding, GTP binding	other	no
PF3D7_1464600	Serine/threonine protein phosphatase UIS2, putative	UIS2	yes	no	OK	238	no	170	protein dephosphorylation	nucleus, PV, PVM	phosphatase activity, iron binding	protein processing	yes
PF3D7_1478000	Plasmodium exported protein (PHISTa)	GEXP17	no	yes	RI	113	male	33	unknown	Maurer's cleft, host cell, membrane	unknown	unknown	yes
Total													22
Total minus proteins of known function outside egress vesicles													16

### Sheet: PPLP2-G377
GeneID	Name	PlasmoDB short name	SP	TMD	PE	TPM	Sex-spec.	MW [kDa]	Biological Processes	Cellular component	Molecular function	Category	Further consideration as vesicle component
PF3D7_0406200	parasitophorous vacuole membrane protein S16	P16	yes	yes	GC II	34034	no	17	unknown	cell surface, PV	unknown	unknown	yes
PF3D7_1410400	Rhoptry-associated protein 1	RAP1	yes	no	SZ	566	male	90	adaptor protein rhoptry	PV, rhoptry, food vacuole, extracellular vesicle	RNA binding, protein binding	protein trafficking	yes
PF3D7_1469600	Acetyl-CoA carboxylase	ACC	yes	no	OK	118	female	395	lipid metabolic process, carbohydrate derivative metabolic process	cytoplasm, apicoplast	ligase activity	lipid metabolism	no
Total													3
Total minus proteins of known function outside egress vesicles													2
